# A helper NLR monitors catalytic perturbation of a vesicle trafficking regulator targeted by pathogen effectors

**DOI:** 10.64898/2026.10.06.757045

**Authors:** Enoch Lok Him Yuen, Nick Eilmann, Yijun Wang, Tolga O. Bozkurt

**Author notes:** Correspondence (T.O.B.).

## Abstract

Plants rely on vesicle trafficking for immunity, yet pathogens deploy effectors to reprogram these pathways. NLR immune receptors can monitor trafficking components, but how plants detect effector perturbation of the enzymatic regulators controlling these pathways remains unclear. Here, we show that TOPGAP, a Rab GTPase-activating protein and susceptibility factor, couples effector activity to immune signaling involving the helper NLR NRC4. PiE355 and TIKI, related effectors from two *Phytophthora* species, bind the N-terminal regulatory domain of TOPGAP and trigger cell death requiring TOPGAP and its C-terminal GAP activity. The TOPGAP catalytic domain alone is sufficient to activate NRC4-mediated cell death, which is abolished by catalytic inactivation and suppressed by the N-terminal regulatory domain that the effectors bind. These findings implicate deregulated TOPGAP activity in immune activation. We propose that NRC4-dependent surveillance enables plants to detect deregulation of a host enzyme that pathogens can co-opt to promote infection.
