## Supplemental Table S6 for "A helper NLR monitors catalytic perturbation of a vesicle trafficking regulator targeted by pathogen effectors"

### Sheet: Sheet1
Table S6. Summary of Statistics
Figure	Experiment	Conditions	Normality	F-test p-value	Test	Significance test p-value	Significance	Mean	Median	n number	Unit
1B	Silencing TOPGAP reduces PiE355-triggered HR	RNAi:TOPGAP + PiE355	2.549e-06	0.01774	Mann-Whitney U test	2e-08	***	0.592	0.211	24	HR spots
		RNAi:GUS + PiE355	1.582e-05	/	/	/	/	8.95	9.53	24	HR spots
		RNAi:TOPGAP + EV	3.681e-07	/	Mann-Whitney U test	1	ns	0.262	0.00074	24	HR spots
		RNAi:GUS + EV	2.855e-06	/	/	/	/	0.197	0	24	HR spots
1D	Overexpression of TOPGAP increases PiE355-triggered HR, dependent on its GAP function	PiE355 + TOPGAP	0.0001505	0.1284	Mann-Whitney U test	6.6e-10	***	9.36	9.75	18	HR spots
		PiE355 + TOPGAP-GAPmut	3.129e-06	/	Mann-Whitney U test	0.0025	**	0.122	0.0198	18	HR spots
		PiE355 + EV	3.004e-05	/	/	/	/	0.515	0.147	18	HR spots
1F	Unlike WT TOPGAP, overexpression of TOPGAP-7M cannot increase PiE355-triggered HR	PiE355 + TOPGAP	0.01988	0.0001446	Mann-Whitney U test	4.4e-11	***	9.18	9.31	20	HR spots
		PiE355 + TOPGAP-7M	2.063e-07	/	Mann-Whitney U test	0.0059	**	0.128	0.0306	20	HR spots
		PiE355 + EV	0.006755	/	/	/	/	0.695	0.409	20	HR spots
1J	PiE355-7A does not trigger HR	PiE355	0.1989	1.625e-10	Mann-Whitney U test	1.6e-08	***	5	4.46	22	HR spots
		PiE355-7A	3.211e-08	/	Mann-Whitney U test	1	ns	0.032	0	22	HR spots
		EV	1.014e-07	/	/	/	/	0.0805	0	22	HR spots
2B	NRC4 overexpression boosts PiE355-triggered HR in WT plants	PiE354 + NRC4	0.1184	1.608e-07	Mann-Whitney U test	0.8193	ns	0.601	0.585	21	HR spots
		PiE354 + EV	0.0002378	/	/	/	/	0.315	0.108	21	HR spots
		PiE355 + NRC4	0.03225	/	Mann-Whitney U test	3.8e-05	***	3.63	3.62	21	HR spots
		PiE355 +EV	0.1629	/	/	/	/	1.42	1.52	21	HR spots
		Rpi-blb2 + AVRblb2	0.06804	/	/	/	/	8.62	8.77	21	HR spots
		EV + NRC4	5.243e-05	/	Mann-Whitney U test	1	ns	0.295	0	21	HR spots
		EV + EV	1.892e-06	/	/	/	/	0.0838	0	21	HR spots
2D	NRC4 expression in nrc4 KO plants restores PiE355-triggered HR	PiE354 + NRC4	0.5982	1.688e-09	Mann-Whitney U test	1	ns	1.98	2.12	16	HR spots
		PiE354 + EV	0.2946	/	/	/	/	1.3	1.39	16	HR spots
		PiE355 + NRC4	0.1855	/	Mann-Whitney U test	3.1e-06	***	6.04	6.1	16	HR spots
		PiE355 +EV	0.8417	/	/	/	/	2.71	2.88	16	HR spots
		Rpi-blb2 + AVRblb2	0.6608	/	/	/	/	0.994	0.87	16	HR spots
		EV + NRC4	0.004197	/	Mann-Whitney U test	1	ns	0.364	0.15	16	HR spots
		EV + EV	0.0001654	/	/	/	/	0.285	0	16	HR spots
2F	NRC2 and NRC3 expression cannot boost PiE355-triggered HR	PiE355 + NRC2	0.5257	1.079e-05	Mann-Whitney U test	1	ns	1.72	1.64	27	HR spots
		PiE355 + NRC3	0.1938	/	Mann-Whitney U test	1	ns	1.81	1.64	27	HR spots
		PiE355 + NRC4	0.1287	/	Mann-Whitney U test	1.5e-05	***	4.62	4.58	27	HR spots
		PiE355 + EV	0.1575	/	/	/	/	1.6	1.3	27	HR spots
		PVX-CP + Rx	1.232e-05	/	/	/	/	0.424	0	27	HR spots
3C	TBCDF (c-terminal of TOPGAP) causes cell death dependent on its GAP function	TBCDF	9.425e-06	0.671	Mann-Whitney U test	2.8e-05	***	9.99	10	12	HR spots
		TBCDF-GAP	1.513e-06	/	Mann-Whitney U test	0.98	ns	0.00556	0	12	HR spots
		EV	1.207e-06	/	/	/	/	0.00169	0	12	HR spots
3E	RBDF (n-terminal of TOPGAP) reduces cell death caused by TBCDF	TBCDF + RBDF	0.2903	1.029e-09	Mann-Whitney U test	1.3e-08	***	2.34	2.46	27	HR spots
		TBCDF + EV	0.4463	/	/	/	/	7.17	7.07	27	HR spots
		EV + RBDF	1.034e-07	/	Mann-Whitney U test	1	ns	0.363	0.0192	27	HR spots
		EV + EV	2.678e-07	/	/	/	/	0.123	0.0108	27	HR spots
3G	NRC4 increases cell death caused by TBCDF	TBCDF + NRC4	0.0003602	2.521e-09	Mann-Whitney U test	7.4e-08	***	7.91	8.99	28	HR spots
		TBCDF + EV	0.0003803	/	/	/	/	2.07	1.01	28	HR spots
		EV + NRC4	2.151e-10	/	Mann-Whitney U test	1	ns	0.0247	0	28	HR spots
		EV + EV	3.957e-09	/	/	/	/	0.00353	0	28	HR spots
4B	Silencing TOPGAP reduces TIKI-triggered HR	RNAi:TOPGAP + TIKI	4.212e-08	0.01349	Mann-Whitney U test	3.1e-09	***	0.287	0.0143	26	HR spots
		RNAi:GUS + TIKI	3.769e-07	/	/	/	/	9.65	9.95	26	HR spots
		RNAi:TOPGAP + EV	n/a	/	Mann-Whitney U test	0.063	ns	0	0	26	HR spots
		RNAi:GUS + EV	n/a	/	/	/	/	0.0585	0	26	HR spots
4D	Overexpression of TOPGAP increases TIKI-triggered HR, dependent on its GAP function	TIKI + TOPGAP	0.09544	5.062e-07	Mann-Whitney U test	0.00052	***	6.62	7	22	HR spots
		TIKI + TOPGAP-GAPmut	0.09152	/	Mann-Whitney U test	1.8e-05	***	0.607	0.542	22	HR spots
		TIKI + EV	0.01028	/	/	/	/	3.3	2.48	22	HR spots
4F	Unlike WT TOPGAP, overexpression of TOPGAP-7M cannot increase TIKI-triggered HR	TIKI + TOPGAP	0.006071	0.2307	Mann-Whitney U test	1.8e-06	***	4.46	4.03	18	HR spots
		TIKI + TOPGAP-7M	0.4044	/	Mann-Whitney U test	1	ns	1.34	1.38	18	HR spots
		TIKI + EV	0.7753	/	/	/	/	1.68	1.71	18	HR spots
4J	TIKI-6A does not trigger HR	TIKI	0.2178	5.517e-08	Mann-Whitney U test	5.8e-08	***	7.41	8.11	21	HR spots
		TIKI-6A	1.405e-05	/	Mann-Whitney U test	1	ns	0.0827	0	21	HR spots
		EV	0.0002293	/	/	/	/	0.0779	0	21	HR spots
4L	NRC4 overexpression boosts TIKI-triggered HR in WT plants	TIKI + NRC4	0.8611	7.097e-11	Mann-Whitney U test	0.002379	**	6.01	6.32	19	HR spots
		TIKI +EV	0.01101	/	/	/	/	4.05	5.03	19	HR spots
		Rpi-blb2 + AVRblb2	0.8688	/	/	/	/	6.9	6.89	19	HR spots
		EV + NRC4	0.0005938	/	Mann-Whitney U test	0.4765	ns	0.0558	0.01	19	HR spots
		EV + EV	9.848e-06	/	/	/	/	0.0416	0	19	HR spots
4N	NRC4 expression in nrc4 KO plants restores TIKI-triggered HR	TIKI + NRC4	0.2644	2.2e-16	Mann-Whitney U test	5.934e-06	***	7.58	7.42	27	HR spots
		TIKI +EV	0.527	/	/	/	/	0.698	0.62	27	HR spots
		Rpi-blb2 + AVRblb2	8.976e-09	/	/	/	/	0.0841	0.05	27	HR spots
		EV + NRC4	9.414e-11	/	Mann-Whitney U test	0.6224	ns	0.0385	0	27	HR spots
		EV + EV	5.443e-11	/	/	/	/	0.0363	0	27	HR spots
4P	NRC2 and NRC3 expression cannot boost TIKI-triggered HR	TIKI + NRC2	0.1113	0.06586	Mann-Whitney U test	1	ns	2.97	2.2	13	HR spots
		TIKI + NRC3	0.08094	/	Mann-Whitney U test	1	ns	3.3	3.11	13	HR spots
		TIKI + NRC4	0.7542	/	Mann-Whitney U test	0.00072	***	6.43	6.56	13	HR spots
		TIKI + EV	0.2577	/	/	/	/	2.55	2.5	13	HR spots
		PVX-CP + Rx	0.0004749	/	/	/	/	0.612	0.49	13	HR spots
Supplementary Figures
S2A	Overexpression of TOPGAP has no significant effect on Rpi-blb2-AVRblb2-triggered HR	Rpi-blb2 + AVRblb2 + TOPGAP	0.005579	0.0411	Mann-Whitney U test	1	ns	4.14	3.23	18	HR spots
		Rpi-blb2 + AVRblb2 + TOPGAP-GAP	0.0004891	/	Mann-Whitney U test	1	ns	3.85	3.29	18	HR spots
		Rpi-blb2 + AVRblb2 + EV	0.0002474	/	/	/	/	3.52	3.27	18	HR spots
S2B	Overexpression of TOPGAP has no significant effect on RxLR24-triggered HR	RxLR24 + TOPGAP	0.1728	0.9	Mann-Whitney U test	0.45	ns	5.69	5.51	7	HR spots
		RxLR24 + TOPGAP-GAP	0.9412	/	Mann-Whitney U test	1	ns	4.16	4.11	7	HR spots
		RxLR24 + EV	0.9817	/	/	/	/	3.87	4.03	7	HR spots
S4	The MADA motif of NRC4 is required to boost PiE355-triggered HR	PiE355 + NRC4	0.0003843	8.95e-06	Mann-Whitney U test	2.3e-05	***	5.17	4.72	22	HR spots
		PiE355 + NRC4-L9E	0.984	/	/	/	/	2.72	2.66	22	HR spots
		EV + NRC4	1.544e-09	/	/	/	/	0.09	0	22	HR spots
		EV + NRC4-L9E	1.048e-08	/	/	/	/	0.0686	0	22	HR spots
S9A	TBCDF triggers moderate HR in WT plants	TOPGAP	0.006518	5.297e-12	Mann-Whitney U test	0.84	ns	0.228	0.132	18	HR spots
		RBDF	7.433e-05	/	Mann-Whitney U test	1	ns	0.0811	0	18	HR spots
		TBCDF	0.9854	/	Mann-Whitney U test	1.4e-06	***	5.8	6	18	HR spots
		EV	9.117e-05	/	/	/	/	0.118	0	18	HR spots
S9B	TBCDF-triggered HR is reduced in nrc4 KO plants compared to WT plants	TOPGAP	0.003152	1.032e-07	Mann-Whitney U test	1	ns	0.364	0.134	14	HR spots
		RBDF	n/a	/	Mann-Whitney U test	0.22751	ns	0	0	14	HR spots
		TBCDF	0.1731	/	Mann-Whitney U test	6.6e-05	***	2.19	2.27	14	HR spots
		EV	4.317e-05	/	/	/	/	0.175	0	14	HR spots
S11	The MADA motif of NRC4 is required to boost TIKI-triggered HR	TIKI + NRC4	0.4133	2.177e-09	Mann-Whitney U test	5.5e-07	***	6.45	6.19	20	HR spots
		TIKI + NRC4-L9E	0.08739	/	/	/	/	1.83	2.13	20	HR spots
		EV + NRC4	2.89e-06	/	/	/	/	0.136	0	20	HR spots
		EV + NRC4-L9E	1.344e-06	/	/	/	/	0.152	0	20	HR spots
